# Evaluating FoldX 5.1 for MAVISp Stability Data Collection

**DOI:** 10.64898/2026.03.31.715598

**Authors:** Angeliki Vliora, Matteo Tiberti, Elena Papaleo

## Abstract

MAVISp (Multi-layered Assessment of VarIants by Structure for proteins) is a structure-based framework for facilitating mechanistic interpretation of missense variants, with protein stability as one of its core analytical layers. When software tools are updated, a key consideration for database curation is whether the new version can be adopted without compromising compatibility with existing entries. This study evaluated the effect of replacing FoldX5 with FoldX5.1 on the results of the MAVISp stability workflow. We compared predicted changes in folding free energy for 539,809 shared variants across 119 proteins. We found high overall agreement with a mean Pearson correlation of 0.933 and a mean Cohen coefficient of 0.814. Most proteins showed strong concordance. The number of disagreements was higher at sites with low AlphaFold2 confidence. These outliers did not display systematic inter-version bias, as mean shifts in folding free energies between versions were minimal. Collectively, these findings support adopting FoldX5.1 for future MAVISp data collection. We will include a transition period, during which existing entries retain FoldX5 annotations until their scheduled annual update, while new or updated entries are processed with FoldX5.1. To facilitate this transition, the FoldX software version has been added as a new metadata annotation in the MAVISp database.
