## Supplementary material for "Evaluating FoldX 5.1 for MAVISp Stability Data Collection": Table S1

### Sheet: mavisp_unique_pfam_single_domai
protein	UniProt AC	PFAM fold	residue range (FoldX5)	residue range (FoldX5.1)	number of aminoacids (FoldX5.1)
ABI1	Q8IZP0	PF07815	2-155	2-155	154
ABI1	Q8IZP0	PF00018	1-155	436-508	73
ACVR1B	P36896	PF01064	29-110	29-110	82
ADCK2	Q7Z695	PF03109	88-626	88-626	539
AMBRA1	Q9C0C7	PF00400	41-1040	6-204	199
APOC1	P02654	PF04691	1-83	2-83	82
AQP12B	A6NM10	PF00230	1-246	1-246	246
ARHGAP26	Q9UNA1	PF14604	758-814	758-814	57
ARID1A	O14497	PF12031	1953-2285	1953-2285	333
ARID1A	O14497	PF01388	1005-1110	1005-1110	106
ASXL2	Q76L83	PF13919	266-394	266-394	129
ASXL2	Q76L83	PF05066	8-88	8-88	81
ATF3	P18847	PF00170	39-177	39-177	139
ATG101	Q9BSB4	PF07855	1-197	1-197	197
ATG12	O94817	PF04110	1-140	44-140	97
ATG13	O75143	PF10033	5-194	5-194	190
ATG14	Q6ZNE5	PF10186	206-406	206-406	201
ATG3	Q9NT62	PF03987	1-314	2-314	313
ATG4D	Q86TL0	PF03416	60-474	60-474	415
AXIN2	Q9Y2T1	PF00778	763-843	763-843	81
B2M	P61769	PF07654	1-119	2-119	118
BARD1	Q99728	PF12796	422-777	422-777	356
BARD1	Q99728	PF14835	33-160	33-160	128
BCL10	O95999	PF00619	10-117	10-117	108
BCL2L10	Q9HD36	PF00452	13-172	13-172	160
BUB1B	O60566	PF08311	17-235	17-235	219
CALCOCO2	Q13137	PF17751	1-446	2-446	445
CBFA2T3	O75081	PF07531	116-270	116-270	155
CBX8	Q9HC52	PF00385	3-188	3-188	186
CBX8	Q9HC52	PF17218	360-381	360-381	22
CCDC6	Q16204	PF09755	53-340	53-340	288
CCL4L2	Q8NHW4	PF00048	1-92	1-92	92
CCNB1IP1	Q9NPC3	PF14634	7-81	7-81	75
CDC73	Q6P1J9	PF16050	3-110	3-110	108
CDC73	Q6P1J9	PF05179	357-531	357-531	175
CDKN1B	P46527	PF02234	23-97	23-97	75
CNBP	P62633	-	53-177	53-177	125
CNBP	P62633	PF00098	5-22	5-22	18
CNN2	Q99439	PF00307	10-136	10-136	127
CNOT3	O75175	PF04065	2-231	2-231	230
CNOT3	O75175	PF04153	605-749	605-749	145
CPTP	Q5TA50	PF08718	7-214	7-214	208
DEFB108B	Q8NET1	PF13841	24-60	24-60	37
DEK	P35659	PF08766	310-375	310-375	66
DR1	Q01658	PF00808	1-176	2-176	175
EBPL	Q9BY08	PF05241	8-205	8-205	198
EIF4EBP1	Q13541	PF05456	1-118	17-84	68
ELL	P55199	PF10390	23-150	23-150	128
ELL	P55199	PF07303	506-621	506-621	116
FAM136A	Q96C01	PF05811	2-137	2-137	136
FAM8A1	Q9UBU6	PF06271	237-411	237-411	175
FANCC	Q00597	PF02106	1-558	2-558	557
FANCD2	Q9BXW9	PF14631	924-1379	924-1379	456
FANCE	Q9HB96	PF11510	18-534	18-534	517
FANCF	Q9NPI8	PF11107	2-369	2-369	368
FRG2C	A6NGY1	PF15315	171-235	171-235	65
FUS	P35637	PF00076	283-370	283-370	88
GPC3	P51654	PF01153	31-374	31-370	340
GXYLT1	Q4G148	PF01501	114-435	114-435	322
HOXA5	P20719	PF00046	198-266	198-266	69
ID3	Q02535	PF00010	6-86	6-86	81
ING1	Q9UK53	PF12998	186-266	186-266	81
INTS15	Q96N11	PF14964	1-390	1-390	390
IRS4	O14654	PF02174	77-338	77-338	262
KNL1	Q8NG31	PF18210	2134-2335	2134-2335	202
LARP4B	Q92615	PF05383	154-319	154-319	166
LEPROTL1	O95214	PF04133	3-121	3-121	119
LZTR1	Q8N653	PF00651	427-830	427-830	404
MAP1LC3B	Q9GZQ8	PF02991	1-120	2-120	119
MARCHF3	Q86UD3	PF12906	68-225	68-225	158
MECP2	P51608	PF01429	92-160	92-160	69
MED12	Q93074	PF12145	222-1694	222-1694	1473
MED12	Q93074	PF09497	109-206	109-206	98
MED23	Q9ULK4	PF11573	1-1335	2-1335	1334
MEIS1	O00470	PF16493	59-185	59-185	127
MEIS1	O00470	PF05920	278-340	278-340	63
MLF1	P58340	PF10248	99-207	99-207	109
MLH1	P40692	PF16413	501-756	501-756	256
MSH6	P52701	PF00855	89-194	89-194	106
N4BP2	Q86UW6	PF13671	435-588	435-588	154
NAB2	Q15742	PF04904	38-114	38-113	76
NABP2	Q9BQ15	PF21473	3-118	3-118	116
NACA2	Q9H009	PF01849	69-149	69-149	81
NACA2	Q9H009	PF19026	172-215	172-215	44
NCOA4	Q13772	PF12489	13-160	13-160	148
NCOR1	O75376	PF00249	630-688	630-688	59
NDUFB10	O96000	PF10249	1-171	1-171	171
NUPR1	O60356	PF10195	24-82	24-82	59
PALB2	Q86YC2	PF16756	854-1186	854-1186	333
PALM3	A6NDB9	PF03285	1-102	1-102	102
PELI3	Q8N2H9	PF04710	40-465	40-465	426
PIGQ	Q9BRB3	PF05024	190-511	190-511	322
PML	P29590	PF12126	566-854	566-854	289
POLR2J2	Q9GZM3	PF13656	1-111	1-111	111
POU1F1	P28069	PF00157	126-200	126-200	75
PRKAB1	Q9Y478	PF04739	201-270	201-270	70
PRKAB1	Q9Y478	PF16561	76-172	76-172	97
PXK	Q7Z7A4	PF00787	13-477	13-477	465
RB1CC1	Q8TDY2	PF10377	1496-1594	1496-1594	99
RMI2	Q96E14	PF16100	14-147	14-147	134
RPL22	P35268	PF01776	16-116	16-116	101
RSPO2	Q6UXX9	PF15913	35-243	35-243	209
RUNX2	Q13950	PF00853	42-230	42-230	189
SAA2	P0DJI9	PF00277	1-122	1-122	122
SAMD15	Q9P1V8	PF07647	539-656	539-656	118
SCYL3	Q8IZE3	PF07714	10-426	10-426	417
SDHAF2	Q9NX18	PF03937	49-166	49-166	118
SLC25A5	P05141	PF00153	1-298	1-298	298
SLC34A2	O95436	PF02690	86-610	86-610	525
SMARCB1	Q12824	PF04855	138-385	138-385	248
SMARCB1	Q12824	PF21459	1-109	2-109	108
SMARCD1	Q96GM5	PF02201	128-511	128-511	384
SMARCE1	Q969G3	PF00505	58-315	58-315	258
SPATC1	Q76KD6	PF15059	433-591	433-591	159
STEAP1B	Q6NZ63	PF01794	47-235	47-235	189
STKLD1	Q8NE28	PF00069	2-680	2-680	679
TENT5C	Q5VWP2	PF07984	1-345	2-345	344
TEX47	Q8TBZ9	PF24787	30-234	30-234	205
TFAP2A	P05549	PF03299	207-416	207-416	210
TINF2	Q9BSI4	PF14973	7-199	7-199	193
TMEM127	O75204	PF20517	32-217	150-174	25
TRAF7	Q6Q0C0	PF13445	117-371	117-371	255
TSC1	Q92574	PF04388	601-714	601-714	114
TSC2	P49815	PF02145	1495-1757	1495-1757	263
TSC22D3	Q99576	PF01166	8-112	8-112	105
ULK1	O75385	PF12063	837-1046	837-1046	210
UVRAG	Q9P2Y5	PF00168	39-164	39-164	126
VASH2	Q86V25	PF14822	49-298	49-298	250
WDR45B	Q5MNZ6	PF21032	1-344	1-344	344
XRCC2	O43543	PF08423	7-280	7-280	274
ZDHHC11	Q9H8X9	PF01529	24-289	24-289	266
ZMYM3	Q14202	PF12012	1060-1361	1060-1361	302
ZMYM3	Q14202	PF06467	307-756	307-756	450
ZNF738	Q8NE65	PF01352	35-95	35-95	61
ZNF738	Q8NE65	PF00096	201-366	201-366	166
